# An active chromatin interactome in relevant cell lines elucidates biological mechanisms at genetic risk loci for dermatological traits

**DOI:** 10.1101/2020.03.05.973271

**Authors:** Chenfu Shi, Helen Ray-Jones, James Ding, Kate Duffus, Yao Fu, Vasanthi Priyadarshini Gaddi, Oliver Gough, Jenny Hankinson, Paul Martin, Amanda McGovern, Annie Yarwood, Patrick Gaffney, Steve Eyre, Magnus Rattray, Richard B Warren, Gisela Orozco

**Affiliations:** Centre for Genetics and Genomics Versus Arthritis. Division of Musculoskeletal and Dermatological Sciences, School of Biological Sciences, Faculty of Biology, Medicine and Health, The University of Manchester, UK; Dermatology Centre, Salford Royal NHS Foundation Trust, Manchester NIHR Biomedical Research Centre, Manchester Academic Health Science Centre, Manchester, UK; Genes and Human Disease Research Program, Oklahoma Medical Research Foundation, Oklahoma City, 73104, OK, USA; Division of Infection, Immunity and Respiratory Medicine, School of Biological Sciences, University of Manchester, Manchester, UK; The Lydia Becker Institute of Immunology and Inflammation, University of Manchester, Manchester, UK; NIHR Manchester Biomedical Research Centre, Manchester University NHS Foundation Trust, Manchester Academic Health Science Centre, Manchester, UK; Division of Informatics, Imaging and Data Sciences, Faculty of Biology, Medicine and Health, University of Manchester, UK

**Author notes:** These authors contributed equally to this manuscript (Chenfu Shi, Helen Ray-Jones).

## Abstract

Chromatin looping between regulatory elements and gene promoters presents a potential mechanism whereby disease risk variants affect their target genes. Here we use H3K27ac HiChIP, a method for assaying the active chromatin interactome in two cell lines: keratinocytes and skin derived CD8+ T cells. We integrate public datasets for a lymphoblastoid cell line and primary CD4+ T cells and identify gene targets at risk loci for skin-related disorders. Interacting genes enrich for pathways of known importance in each trait, such as cytokine response (psoriatic arthritis, psoriasis) and replicative senescence (melanoma). We show examples of how our analysis can inform changes in the current understanding of multiple psoriasis associated risk loci. For example, the variant rs10794648, which is generally assigned to *IFNLR1*, was linked to *GRHL3* in our dataset, a gene essential in skin repair and development. Our findings, therefore, indicate a renewed importance of skin related factors in the risk of disease.

Graphical Abstract
In this article we take disease associated variants from 5 dermatological conditions and use cell type specific datasets to map genes that could be affected by these variants, providing insight into disease mechanisms.
