## supplementary tables for "An active chromatin interactome in relevant cell lines elucidates biological mechanisms at genetic risk loci for dermatological traits": supplementary table 1.xlsx

### Sheet: systemic sclerosis
Locus	combined	GM12878	HaCaT infy stim	HaCaT naïve	MyLa CD8+	Naïve T CD4+
rs1005714	MRPL38, MIF4GD, MYO15B, HID1, MFSD11, AC005837.2, NUP85, LLGL2, MRPS7, GRB2, UNK, SAP30BP, ARMC7, ATP5PD, TSEN54, MRPL58, SRSF2, KCTD2, SLC25A19, FDXR, METTL23, TRIM65, WBP2, RECQL5, GGA3, CDR2L, H3F3B, TMEM94, NT5C, CASKIN2	NUP85, ARMC7, GGA3, MIF4GD, ATP5PD, MRPL58, KCTD2, GRB2, FDXR, NT5C, MRPS7	NUP85, ARMC7, GGA3, MIF4GD, ATP5PD, TSEN54, CDR2L, LLGL2, CASKIN2, KCTD2, GRB2, NT5C, MRPS7	NUP85, ARMC7, GGA3, MIF4GD, ATP5PD, TSEN54, CDR2L, LLGL2, CASKIN2, TMEM94, KCTD2, HID1, GRB2, MRPS7	NUP85, ARMC7, GGA3, MIF4GD, CDR2L, KCTD2, GRB2, NT5C, MRPS7	MRPL38, MIF4GD, MYO15B, MFSD11, HID1, AC005837.2, NUP85, LLGL2, GRB2, UNK, SAP30BP, ARMC7, ATP5PD, TSEN54, SRSF2, KCTD2, SLC25A19, METTL23, TRIM65, WBP2, RECQL5, GGA3, H3F3B, TMEM94, MRPS7
rs11117420	COX4I1, EMC8, IRF8	COX4I1, EMC8, IRF8				COX4I1, EMC8, IRF8
rs11217020	CCDC84, UPK2, MCAM, CXCR5, BCL9L, DDX6	BCL9L, DDX6	CCDC84, UPK2, BCL9L, DDX6	CCDC84, UPK2, BCL9L, DDX6	DDX6, MCAM	CXCR5, BCL9L, DDX6
rs11724804	IDUA, ATP5ME, FGFRL1, DGKQ, GAK, UVSSA, MYL5, TMEM175	ATP5ME, DGKQ, GAK, MYL5, TMEM175	DGKQ, ATP5ME, MYL5, GAK	ATP5ME, DGKQ, GAK, MYL5, TMEM175	DGKQ, MYL5, GAK	DGKQ, IDUA, FGFRL1, UVSSA
rs12155080	TNPO3, TSPAN33, IRF5	TNPO3, TSPAN33, IRF5	TNPO3, IRF5	TNPO3, IRF5	TNPO3, IRF5	TNPO3
rs1378942	SCAMP2, FAM219B, SIN3A, STOML1, PML, RPP25, COX5A, C15orf39, MAN2C1, ULK3, CSK, CLK3	FAM219B, SIN3A, STOML1, PML, RPP25, COX5A, MAN2C1, ULK3, CSK, CLK3	FAM219B, RPP25, COX5A, C15orf39, CSK	CSK, RPP25, COX5A, FAM219B	SCAMP2, FAM219B, COX5A, ULK3, CSK, CLK3	SIN3A, COX5A, C15orf39, CSK, CLK3
rs16832798	STAT4, C2orf88, NABP1, MFSD6, NEMP2, INPP1, NAB1, HIBCH	STAT4, C2orf88, NEMP2, INPP1, NAB1, HIBCH	MFSD6, NEMP2, INPP1, NAB1, HIBCH	MFSD6, NEMP2, INPP1, NAB1, HIBCH	MFSD6, NEMP2, INPP1, NAB1, HIBCH	STAT4, NABP1, MFSD6, NEMP2, INPP1, NAB1, HIBCH
rs1857066	TNFSF4, RABGAP1L, CENPL, DARS2	TNFSF4, CENPL, DARS2	CENPL, DARS2	RABGAP1L, CENPL, DARS2	RABGAP1L, CENPL, DARS2
rs2022449	ZBTB37, RABGAP1L, DARS2, PRDX6, CENPL	CENPL, DARS2	DARS2, CENPL, PRDX6	ZBTB37, RABGAP1L, CENPL, DARS2	RABGAP1L, CENPL, DARS2
rs2056626	POU2F1, TADA1, TMCO1, GPA33, CD247, MGST3, UCK2		POU2F1, TADA1	POU2F1, TADA1	POU2F1, TADA1, TMCO1, CD247, MGST3, UCK2	CD247, POU2F1, GPA33, TADA1
rs230534	SLC9B1, SLC39A8, PPP3CA, NFKB1, MANBA, CISD2, SLC9B2, UBE2D3, BDH2	SLC9B2, UBE2D3, NFKB1, CISD2	UBE2D3, NFKB1, CISD2	UBE2D3, NFKB1	SLC9B2, NFKB1, BDH2	SLC9B1, SLC39A8, PPP3CA, BDH2, MANBA, NFKB1, SLC9B2, UBE2D3, CISD2
rs2651804	TSSC4, CD81		TSSC4, CD81	TSSC4, CD81		TSSC4
rs2736340	BLK, FDFT1, NEIL2	BLK, FDFT1, NEIL2				BLK
rs36073657	KCP, CALU, TSPAN33, IRF5, HILPDA, TNPO3	TNPO3, TSPAN33, IRF5	TNPO3, KCP, IRF5	TNPO3, IRF5	TNPO3, IRF5, HILPDA	TNPO3, CALU
rs3790566	SERBP1, SLC35D1	SERBP1, SLC35D1	SERBP1	SERBP1
rs3792783	GM2A, RPS14, NDST1, SYNPO, TNIP1, DCTN4, G3BP1, ATOX1, RBM22, CD74	CD74	NDST1, SYNPO, TNIP1		GM2A, G3BP1, ATOX1, RBM22	DCTN4, RPS14, GM2A, CD74
rs3821236	STAT4, NABP1, MFSD6, STAT1, INPP1	STAT4, INPP1	STAT1, MFSD6, INPP1	MFSD6, INPP1	MFSD6, INPP1	NABP1, MFSD6, STAT4, INPP1
rs4853458	NABP1, STAT4	STAT4				NABP1, STAT4
rs589446	IFT80, IQCJ-SCHIP1, SMC4, TRIM59	IFT80, SMC4, TRIM59	IFT80, IQCJ-SCHIP1, SMC4	IFT80, SMC4	IFT80, SMC4, TRIM59
rs633724	PRDM1, PREP	PRDM1	PRDM1, PREP		PRDM1, PREP	PRDM1
rs6598008	PSMD13, RPLP2, HRAS, PIDD1, LRRC56, RIC8A, SLC25A22, CEND1, PANO1, RASSF7, BET1L, TALDO1, TMEM80, GATD1, SIRT3, PHRF1, EPS8L2, IRF7, DEAF1, LMNTD2	SLC25A22, PHRF1, CEND1, RPLP2, RASSF7, HRAS, LMNTD2, EPS8L2, IRF7, DEAF1, PIDD1, TALDO1, TMEM80, LRRC56	RIC8A, GATD1, SLC25A22, PHRF1, RPLP2, RASSF7, BET1L, LMNTD2, PANO1, EPS8L2, IRF7, DEAF1, PIDD1, TALDO1, TMEM80	RIC8A, SLC25A22, PHRF1, RPLP2, RASSF7, HRAS, BET1L, LMNTD2, EPS8L2, IRF7, DEAF1, PIDD1, TALDO1, TMEM80	EPS8L2, DEAF1, PHRF1, TMEM80	RIC8A, GATD1, SIRT3, SLC25A22, PHRF1, PSMD13, RPLP2, RASSF7, BET1L, LMNTD2, PANO1, EPS8L2, IRF7, DEAF1, PIDD1, TALDO1, TMEM80
rs685985	CHD7, NSMAF, ASPH, RAB2A	CHD7	CHD7, ASPH, RAB2A	CHD7	CHD7	CHD7, NSMAF, ASPH
rs883770	CACNB1, RPL23, TCAP, ZPBP2, CCR7, EIF1, STARD3, RPL19, GRB7, IKZF3, MIEN1, GSDMB, MLLT6, ORMDL3, PSMD3, RARA	ZPBP2, CCR7, STARD3, IKZF3, MIEN1, GSDMB, MLLT6, ORMDL3, PSMD3, RARA	STARD3, GRB7, MIEN1, GSDMB, ORMDL3, PSMD3	STARD3, GRB7, MIEN1, GSDMB, ORMDL3, PSMD3	CACNB1, RPL23, STARD3, RPL19, IKZF3, MIEN1, GSDMB, ORMDL3, PSMD3	TCAP, EIF1, STARD3, IKZF3, MIEN1, GSDMB, ORMDL3
rs9884090	TIMMDC1, TMEM39A, ARHGAP31, POGLUT1, GSK3B, GTF2E1, COX17, B4GALT4, RABL3, PLA1A, LRRC58, NDUFB4	COX17, ARHGAP31, POGLUT1, TMEM39A	TIMMDC1, TMEM39A, ARHGAP31, POGLUT1, COX17	TIMMDC1, TMEM39A, ARHGAP31, POGLUT1, COX17	COX17, POGLUT1, PLA1A, TMEM39A	TIMMDC1, TMEM39A, POGLUT1, GSK3B, GTF2E1, COX17, B4GALT4, RABL3, LRRC58, NDUFB4

### Sheet: psoriatic artritis
Locus	combined	GM12878	HaCaT infy stim	HaCaT naïve	MyLa CD8+	Naïve T CD4+
rs12044149	PDE4B, MIER1, SLC35D1	SLC35D1				PDE4B, MIER1, SLC35D1
rs12884468	PSMA6, KIAA0391, PPP2R3C		PSMA6, KIAA0391, PPP2R3C	KIAA0391, PPP2R3C
rs2020854	NACA, DDIT3, BLOC1S1, MARS, STAT2, PA2G4, ERBB3, RPS26, RNF41, MARCH9, MBD6, SARNP, ZC3H10, SPRYD4, PAN2, RPL41, CDK4, PMEL, PTGES3, DNAJC14, NCKAP1L, BAZ2A, GLS2, SMARCC2, RDH5, ATP5F1B, RAB5B, COQ10A, CS, ARHGAP9, ANKRD52, OS9, IL23A, TIMELESS, BLOC1S1-RDH5, GDF11, ORMDL2, TSPAN31, STAT6, NABP2, ESYT1, SUOX	PAN2, ATP5F1B, RPL41, GDF11, COQ10A, CS, STAT2, RNF41, SPRYD4, ANKRD52, PTGES3, BAZ2A, NABP2, ESYT1, SMARCC2, ZC3H10, TIMELESS, IL23A	PAN2, RPL41, GDF11, IL23A, CS, COQ10A, STAT2, ANKRD52, ESYT1, GLS2, SMARCC2, ZC3H10, SPRYD4, TIMELESS	PAN2, RPL41, GDF11, COQ10A, IL23A, CS, STAT2, STAT6, ESYT1, SMARCC2, ZC3H10, SPRYD4, TIMELESS	PAN2, GDF11, COQ10A, IL23A, CS, STAT2, ESYT1, SMARCC2, SPRYD4, TIMELESS	NACA, DDIT3, BLOC1S1, MARS, PA2G4, STAT2, ERBB3, RPS26, MARCH9, MBD6, SARNP, ZC3H10, SPRYD4, PAN2, RPL41, CDK4, PMEL, PTGES3, DNAJC14, NCKAP1L, BAZ2A, GLS2, SMARCC2, RDH5, ATP5F1B, RAB5B, COQ10A, CS, ARHGAP9, OS9, TIMELESS, IL23A, BLOC1S1-RDH5, ORMDL2, GDF11, TSPAN31, STAT6, ESYT1, SUOX
rs33980500	REV3L, TRAF3IP2, MFSD4B	REV3L, TRAF3IP2	REV3L, TRAF3IP2, MFSD4B	REV3L, TRAF3IP2, MFSD4B
rs34725611	TYK2, ICAM1	TYK2, ICAM1	TYK2	TYK2	TYK2, ICAM1	TYK2
rs4921482	TTC1	TTC1	TTC1	TTC1		TTC1
rs715285	SLC22A4, P4HA2, SLC22A5, PDLIM4, FNIP1, RAPGEF6, IRF1		P4HA2, RAPGEF6, SLC22A4	RAPGEF6, PDLIM4, IRF1	SLC22A5, IRF1	FNIP1
rs7552167	RCAN3, SRRM1, STPG1, NIPAL3, IFNLR1, GRHL3, CLIC4	IFNLR1	SRRM1, STPG1, NIPAL3, IFNLR1, GRHL3, CLIC4	SRRM1, STPG1, NIPAL3, IFNLR1, GRHL3	RCAN3, NIPAL3, SRRM1, STPG1	IFNLR1, NIPAL3, SRRM1, STPG1
rs76956521	GM2A, RPS14, NDST1, TNIP1, DCTN4, G3BP1, ATOX1, RBM22, CD74	RPS14, ATOX1, CD74, TNIP1	NDST1, TNIP1	TNIP1	GM2A, RPS14, TNIP1, G3BP1, ATOX1, RBM22, CD74	GM2A, RPS14, TNIP1, DCTN4, CD74

### Sheet: psoriasis
Locus	combined	GM12878	HaCaT infy stim	HaCaT naïve	MyLa CD8+	Naïve T CD4+
rs10794648	RCAN3, SRRM1, STPG1, NIPAL3, GRHL3, CLIC4		SRRM1, STPG1, NIPAL3, GRHL3, CLIC4	NIPAL3, SRRM1, GRHL3, STPG1	RCAN3, NIPAL3, SRRM1, STPG1	NIPAL3, SRRM1, STPG1
rs11053802	GABARAPL1, TMEM52B, YBX3, CLEC2B, OLR1		CLEC2B	TMEM52B, YBX3, CLEC2B, OLR1		GABARAPL1
rs11065979	PPTC7, GLTP, GIT2, TCTN1, GPN3, ATXN2, HECTD4, ANAPC7, ACAD10, MAPKAPK5, PPP1CC, C12orf76, MMAB, ANKRD13A, NAA25, TRAFD1, SH2B3, RPL6, TMEM116, ERP29, BRAP, ALDH2, MVK, PTPN11, IFT81, VPS29, FAM216A, PHETA1	ATXN2, HECTD4, SH2B3, PTPN11, RPL6, TMEM116, ERP29, ALDH2, NAA25, TRAFD1	ATXN2, HECTD4, PTPN11, MAPKAPK5, RPL6, TMEM116, ERP29, NAA25, TRAFD1	ATXN2, HECTD4, PTPN11, ACAD10, RPL6, TMEM116, ERP29, BRAP, NAA25, TRAFD1	ATXN2, HECTD4, SH2B3, PTPN11, ACAD10, RPL6, TMEM116, BRAP, PHETA1, NAA25	PPTC7, GLTP, GIT2, TCTN1, GPN3, ATXN2, HECTD4, ANAPC7, ACAD10, MAPKAPK5, PPP1CC, C12orf76, MMAB, ANKRD13A, NAA25, TRAFD1, SH2B3, RPL6, TMEM116, ERP29, BRAP, MVK, IFT81, PTPN11, VPS29, FAM216A
rs1108618	RPS24, PPIF, ZMIZ1, POLR3A	RPS24, PPIF, ZMIZ1, POLR3A	RPS24, ZMIZ1, POLR3A	ZMIZ1	RPS24, ZMIZ1, POLR3A	ZMIZ1
rs113935720	SERBP1, SLC35D1	SERBP1, SLC35D1	SERBP1	SERBP1
rs11767350	EPDR1, GPR141, ELMO1, AOAH, STARD3NL, KIAA0895, ANLN	GPR141, EPDR1, STARD3NL, ANLN, ELMO1			ELMO1, KIAA0895, ANLN	ELMO1, AOAH
rs11795343	TOPORS, DDX58, APTX, SMIM27, DNAJA1, NDUFB6, ACO1	APTX, TOPORS, SMIM27, NDUFB6	APTX, TOPORS, SMIM27, DDX58	ACO1, TOPORS, APTX, SMIM27, NDUFB6		ACO1, TOPORS, APTX, SMIM27, DNAJA1, NDUFB6
rs118086960	SART1, BANF1, KAT5, EIF1AD					SART1, BANF1, KAT5, EIF1AD
rs12118303	ZBTB37, SUCO		SUCO	SUCO		ZBTB37, SUCO
rs12188300	TTC1	TTC1
rs1295685	AC116366.3, SHROOM1, KIF3A, RAD50, IL5, SEPT8, CCNI2	AC116366.3, SHROOM1, KIF3A, RAD50, SEPT8, CCNI2			KIF3A, RAD50, IL5
rs13080782	PLCL2, RFTN1	PLCL2, RFTN1			PLCL2	PLCL2
rs141688385	KLF4		KLF4	KLF4
rs142903734	VRK1, BCL11B	VRK1, BCL11B				BCL11B
rs144098432	RAB27B, TCF4, MBD2, C18orf54, POLI	MBD2, TCF4, POLI, C18orf54	RAB27B, MBD2, POLI, C18orf54	RAB27B, MBD2, POLI, C18orf54	MBD2, TCF4, POLI, C18orf54	MBD2, POLI
rs1707602	NFKBIZ	NFKBIZ	NFKBIZ		NFKBIZ	NFKBIZ
rs17715343	TANK, PSMD14, GCA, DPP4	TANK, DPP4, GCA		PSMD14	TANK	PSMD14
rs17812953	RUNX1, CBR1, SETD4		RUNX1, CBR1, SETD4	RUNX1		RUNX1
rs2145623	NFKBIA, PSMA6, KIAA0391, PPP2R3C	KIAA0391, PPP2R3C	NFKBIA, PSMA6, KIAA0391, PPP2R3C	KIAA0391, PPP2R3C	KIAA0391, PPP2R3C
rs2451258	RSPH3, GTF2H5, SYTL3, SERAC1, TAGAP, DYNLT1	TAGAP			RSPH3, TAGAP	GTF2H5, SYTL3, SERAC1, TAGAP, DYNLT1
rs2459446	C10orf55, AP3M1, VDAC2, CAMK2G, COMTD1, PLAU, VCL, ADK, SAMD8	CAMK2G, VCL	C10orf55, VDAC2, CAMK2G, COMTD1, PLAU, VCL, ADK, SAMD8	C10orf55, VDAC2, CAMK2G, COMTD1, PLAU, VCL, SAMD8	CAMK2G, SAMD8, ADK	AP3M1, VDAC2, CAMK2G, COMTD1, VCL, ADK, SAMD8
rs27044	RGMB, GLRX, ERAP1, ERAP2		ERAP1, ERAP2	ERAP1, ERAP2	RGMB, GLRX
rs28624578	KLF13, ARHGAP11B, AC091057.6	KLF13	KLF13			KLF13, ARHGAP11B, AC091057.6
rs2944542	NRBF2, EGR2, ADO	NRBF2, EGR2, ADO	EGR2, ADO	ADO	NRBF2, ADO
rs34517439	IFI44L, DNAJB4, FUBP1, IFI44, GIPC2, AC118549.1, MIGA1, USP33	IFI44L, DNAJB4, FUBP1, IFI44, AC118549.1, USP33	DNAJB4, FUBP1, GIPC2, AC118549.1, USP33	DNAJB4, FUBP1	AC118549.1, DNAJB4, FUBP1	IFI44L, DNAJB4, FUBP1, IFI44, AC118549.1, MIGA1, USP33
rs34536443	PPAN-P2RY11, MRPL4, RAVER1, ANGPTL6, ICAM5, ZGLP1, FDX2, TYK2, DNMT1, ICAM3, PPAN, ICAM1	MRPL4, ICAM1, ANGPTL6, RAVER1, FDX2, TYK2, ICAM3, PPAN	MRPL4, RAVER1, ICAM5, ZGLP1, FDX2, TYK2, DNMT1, ICAM3, ICAM1	RAVER1, ICAM5, FDX2, TYK2, DNMT1, ICAM3	ICAM5, ZGLP1, FDX2, TYK2, ICAM3, ICAM1	PPAN-P2RY11, ICAM1, ANGPTL6, RAVER1, TYK2, ICAM3, PPAN
rs35194171	PEX13, PUS10, REL	REL		PEX13, PUS10
rs3900909	DENND1B, C1orf53, NEK7, ZBTB41	DENND1B	DENND1B, C1orf53, NEK7	DENND1B, C1orf53	DENND1B	DENND1B, ZBTB41
rs41298997	EIF2D, MAPKAPK2, RASSF5	EIF2D, RASSF5	MAPKAPK2, RASSF5	MAPKAPK2, RASSF5		RASSF5
rs413024	RMI2, ZC3H7A, DEXI, CLEC16A, TXNDC11, GSPT1, SNN, SOCS1, RSL1D1	SOCS1	RMI2, DEXI, CLEC16A, SNN, SOCS1	DEXI, CLEC16A	RMI2, SOCS1	ZC3H7A, RMI2, DEXI, CLEC16A, TXNDC11, GSPT1, SOCS1, RSL1D1
rs4561177	FDX1, NPAT, ATM, POU2AF1, LAYN, DDX10, ZC3H12C	POU2AF1, ZC3H12C	FDX1, ZC3H12C	DDX10, ZC3H12C	NPAT, ATM, LAYN, DDX10, ZC3H12C
rs4672505	CCT4, B3GNT2, COMMD1	CCT4, B3GNT2, COMMD1
rs4804528	QTRT1, ZNF791, ZNF490, DNM2	QTRT1, DNM2	QTRT1, DNM2	QTRT1, DNM2		QTRT1, ZNF791, ZNF490, DNM2
rs492602	AKT1S1, CA11, ALDH16A1, DBP, TBC1D17, PIH1D1	ALDH16A1, PIH1D1	CA11	CA11, DBP		CA11, AKT1S1, TBC1D17
rs55823223	FBF1, ACOX1, SRP68, MFSD11, AC005837.2, GALR2, PRPSAP1, TRIM47, EXOC7, UNK, SAP30BP, UBALD2, JMJD6, GALK1, EVPL, SRSF2, KCTD2, METTL23, TRIM65, WBP2, RECQL5, GGA3, H3F3B, MRPS7	UBALD2, GALK1, GALR2, PRPSAP1, ACOX1, H3F3B, SRP68, TRIM47, WBP2, TRIM65, UNK	RECQL5, SAP30BP, GALK1, EVPL, UNK, FBF1, ACOX1, H3F3B, SRP68, TRIM47, EXOC7, TRIM65, WBP2	RECQL5, SAP30BP, UBALD2, GALK1, EVPL, UNK, ACOX1, H3F3B, SRP68, TRIM47, EXOC7, TRIM65, WBP2	GALK1, ACOX1, H3F3B, TRIM47, WBP2, EXOC7, UNK	JMJD6, GGA3, GALK1, METTL23, UNK, PRPSAP1, SRSF2, H3F3B, KCTD2, AC005837.2, MFSD11, TRIM47, MRPS7, TRIM65, WBP2
rs559406	PSMG2, CEP76, PTPN2	PTPN2	PSMG2, CEP76, PTPN2		PTPN2
rs57137641	NACA, DDIT3, BLOC1S1, MARS, STAT2, PA2G4, ERBB3, RPS26, RNF41, MARCH9, MBD6, SARNP, ZC3H10, SPRYD4, PAN2, RPL41, CDK4, PMEL, PTGES3, DNAJC14, NCKAP1L, BAZ2A, GLS2, SMARCC2, RDH5, ATP5F1B, RAB5B, COQ10A, CS, ARHGAP9, ANKRD52, OS9, IL23A, TIMELESS, BLOC1S1-RDH5, GDF11, ORMDL2, TSPAN31, STAT6, NABP2, ESYT1, SUOX	PAN2, ATP5F1B, RPL41, GDF11, COQ10A, CS, STAT2, RNF41, SPRYD4, ANKRD52, PTGES3, BAZ2A, NABP2, ESYT1, SMARCC2, ZC3H10, TIMELESS, IL23A	PAN2, RPL41, GDF11, IL23A, CS, COQ10A, STAT2, ANKRD52, ESYT1, GLS2, SMARCC2, ZC3H10, SPRYD4, TIMELESS	PAN2, RPL41, GDF11, COQ10A, IL23A, CS, STAT2, STAT6, ESYT1, SMARCC2, ZC3H10, SPRYD4, TIMELESS	PAN2, GDF11, COQ10A, IL23A, CS, STAT2, ESYT1, SMARCC2, SPRYD4, TIMELESS	NACA, DDIT3, BLOC1S1, MARS, PA2G4, STAT2, ERBB3, RPS26, MARCH9, MBD6, SARNP, ZC3H10, SPRYD4, PAN2, RPL41, CDK4, PMEL, PTGES3, DNAJC14, NCKAP1L, BAZ2A, GLS2, SMARCC2, RDH5, ATP5F1B, RAB5B, COQ10A, CS, ARHGAP9, OS9, TIMELESS, IL23A, BLOC1S1-RDH5, ORMDL2, GDF11, TSPAN31, STAT6, ESYT1, SUOX
rs5754387	TRMT2A, LZTR1, RANBP1, UBE2L3, YDJC, PPM1F, CRKL, MED15, ARVCF, SDF2L1, TANGO2	YDJC, CRKL, SDF2L1, UBE2L3	LZTR1, UBE2L3, YDJC, CRKL, MED15, ARVCF, SDF2L1, TANGO2	RANBP1, TRMT2A, UBE2L3, YDJC, MED15	LZTR1, UBE2L3, PPM1F, YDJC, SDF2L1	YDJC, SDF2L1, UBE2L3
rs582757	TNFAIP3, GVQW2, CITED2, CCDC28A, PEX7, HECA, BCLAF1, IFNGR1, MAP3K5, PERP	MAP3K5, TNFAIP3	TNFAIP3, PERP	PERP	TNFAIP3	GVQW2, CITED2, PEX7, CCDC28A, HECA, BCLAF1, IFNGR1
rs6067284	DPM1, PTPN1, B4GALT5, ZNFX1, UBE2V1, TMEM189, RNF114, DDX27, MOCS3, SPATA2, SLC9A8	RNF114, ZNFX1, SPATA2	TMEM189, RNF114, ZNFX1, UBE2V1	TMEM189, RNF114	B4GALT5, UBE2V1, TMEM189, RNF114, SPATA2	DPM1, PTPN1, ZNFX1, UBE2V1, RNF114, DDX27, MOCS3, SLC9A8
rs61871342	CUTC, BLOC1S2, COX15, CWF19L1, CHUK, DNMBP, ENTPD7, ABCC2, ERLIN1	BLOC1S2, CWF19L1, ERLIN1, CHUK	CWF19L1, DNMBP, ENTPD7, ABCC2, ERLIN1	CUTC, CWF19L1, ABCC2, COX15	CWF19L1, ERLIN1, CHUK	CWF19L1
rs61907765	TMEM45B, PRDM10, ETS1	ETS1	ETS1	TMEM45B, ETS1	ETS1	TMEM45B, PRDM10, ETS1
rs6672420	RUNX3, SYF2	RUNX3, SYF2			RUNX3	RUNX3
rs7184567	STX4, VKORC1, PRSS8, FUS, ZNF646, BCKDK, SETD1A, TGFB1I1, ZNF267, PYCARD, PHKG2, ZNF668, ZNF720, KAT8, ZNF629, FBXL19, C16orf58, CCDC189, RNF40, FBRS, AC135050.2, HSD3B7, BCL7C, STX1B, SRCAP, SLC5A2, PRR14, ARMC5, PRSS53	STX4, VKORC1, FUS, ZNF646, BCKDK, SETD1A, ZNF267, PHKG2, ZNF668, ZNF720, KAT8, FBXL19, C16orf58, CCDC189, RNF40, FBRS, STX1B, SRCAP, PRR14, ARMC5	STX4, VKORC1, PRSS8, FUS, ZNF646, BCKDK, SETD1A, TGFB1I1, ZNF267, PYCARD, PHKG2, ZNF668, KAT8, ZNF629, FBXL19, C16orf58, CCDC189, RNF40, HSD3B7, ARMC5	FBXL19, ZNF646, CCDC189, TGFB1I1, ZNF267, PHKG2, RNF40, STX4, ZNF668, VKORC1, PRSS8, HSD3B7, ARMC5, ZNF629, SETD1A	FBXL19, ZNF267, STX4, ZNF668, KAT8, VKORC1, HSD3B7, ARMC5, ZNF646, BCKDK, SETD1A	STX4, VKORC1, FUS, ZNF646, BCKDK, SETD1A, ZNF267, PYCARD, ZNF668, ZNF720, KAT8, FBXL19, C16orf58, AC135050.2, BCL7C, STX1B, SLC5A2, SRCAP, ARMC5, PRSS53
rs73178598	PLCL2, SATB1, TBC1D5	PLCL2			PLCL2, SATB1	PLCL2, SATB1, TBC1D5
rs73183592	FOXO1		FOXO1	FOXO1
rs74817271	GM2A, RPS14, NDST1, TNIP1, DCTN4, G3BP1, ATOX1, RBM22, CD74	RPS14, ATOX1, CD74, TNIP1	NDST1, TNIP1	TNIP1	GM2A, RPS14, TNIP1, G3BP1, ATOX1, RBM22, CD74	GM2A, RPS14, TNIP1, DCTN4, CD74
rs7524364	ERRFI1		ERRFI1	ERRFI1
rs76959677	KLLN, PTEN	KLLN, PTEN	KLLN, PTEN	KLLN, PTEN		PTEN
rs7748720	SOX4	SOX4		SOX4
rs8070763	KCNH4, STAT3, GHDC, CAVIN1	STAT3	STAT3, CAVIN1		KCNH4, STAT3	STAT3, GHDC
rs887314	TTC9C, CAPN1, TRMT112, EML3, FERMT3, WDR74, PRDX5, ESRRA, PPP1R14B, BAD, HNRNPUL2, RPS6KA4, CDC42BPG, MTA2, STIP1, CCDC88B, GPR137	TRMT112, FERMT3, WDR74, PRDX5, ESRRA, PPP1R14B, BAD, RPS6KA4, STIP1, CCDC88B, GPR137	CAPN1, TRMT112, EML3, WDR74, PRDX5, ESRRA, PPP1R14B, BAD, RPS6KA4, CDC42BPG, MTA2, GPR137	TTC9C, CAPN1, TRMT112, EML3, WDR74, PRDX5, ESRRA, PPP1R14B, BAD, HNRNPUL2, RPS6KA4, CDC42BPG, MTA2, GPR137	FERMT3, ESRRA, PPP1R14B, BAD, RPS6KA4, STIP1, CCDC88B, GPR137	TRMT112, FERMT3, WDR74, PRDX5, ESRRA, PPP1R14B, BAD, STIP1, CCDC88B, GPR137
rs9481169	TRAF3IP2, REV3L, RPF2, MFSD4B, TUBE1	REV3L, MFSD4B	REV3L, TRAF3IP2, MFSD4B	REV3L, MFSD4B		TUBE1, RPF2, MFSD4B
rs9504361	DUSP22, IRF4				DUSP22, IRF4
rs9513593	GGACT, GPR183, UBAC2, GPR18, STK24, DOCK9, TM9SF2	GPR183, UBAC2, GPR18, STK24, TM9SF2	TM9SF2, UBAC2, DOCK9	UBAC2, TM9SF2, STK24, DOCK9	GPR183, UBAC2, GPR18, STK24, TM9SF2	GGACT, UBAC2, GPR18, STK24, DOCK9, TM9SF2

### Sheet: melanoma
Locus	combined	GM12878	HaCaT infy stim	HaCaT naïve	MyLa CD8+	Naïve T CD4+
rs1148732	APOLD1			APOLD1	APOLD1
rs11532907	MTAP, CDKN2B, KLHL9, CDKN2A	MTAP, KLHL9, CDKN2A	MTAP, CDKN2B, KLHL9, CDKN2A	MTAP, KLHL9, CDKN2A	MTAP, KLHL9	MTAP, KLHL9
rs12203592	DUSP22, EXOC2	DUSP22			DUSP22, EXOC2
rs12696304	LRRC34, MECOM, GPR160, TNIK, PRKCI, EIF5A2, PHC3, MYNN, SEC62, RPL22L1, ACTRT3, SKIL	SKIL, MYNN, SEC62	ACTRT3, MECOM, MYNN, SEC62	ACTRT3, MECOM, MYNN, SEC62	PHC3, ACTRT3, MYNN, SEC62, RPL22L1, PRKCI, SKIL	LRRC34, GPR160, TNIK, EIF5A2, PHC3, MYNN, SEC62, RPL22L1, PRKCI, SKIL
rs132985	FAM227A, PICK1, CSNK1E, DDX17, TOMM22, DMC1, CBY1, BAIAP2L2, TMEM184B, MAFF, PLA2G6, JOSD1	CSNK1E, DDX17, TOMM22, DMC1, CBY1, MAFF, PLA2G6, FAM227A	PICK1, CSNK1E, TOMM22, DMC1, BAIAP2L2, TMEM184B, MAFF, PLA2G6	PICK1, CSNK1E, DDX17, TMEM184B, MAFF	JOSD1, CSNK1E, TOMM22, CBY1, PLA2G6, FAM227A	MAFF, PLA2G6, JOSD1
rs1484375	FSD1L, RAD23B, ZNF462	FSD1L, RAD23B, ZNF462
rs1636744	AHR, HDAC9		AHR, HDAC9	AHR, HDAC9
rs1640875	GPRC5A, APOLD1		GPRC5A	GPRC5A, APOLD1	APOLD1
rs2005974	FAM227A, PICK1, CSNK1E, DDX17, TOMM22, DMC1, CBY1, BAIAP2L2, TMEM184B, MAFF, PLA2G6, JOSD1	CSNK1E, DDX17, TOMM22, DMC1, CBY1, MAFF, PLA2G6, FAM227A	PICK1, CSNK1E, TOMM22, DMC1, BAIAP2L2, TMEM184B, MAFF, PLA2G6	PICK1, CSNK1E, DDX17, TMEM184B, MAFF	JOSD1, CSNK1E, TOMM22, CBY1, PLA2G6, FAM227A	MAFF, PLA2G6, JOSD1
rs2125570	SOX4, CDKAL1	SOX4, CDKAL1	SOX4
rs2357176	SYNE2	SYNE2	SYNE2	SYNE2		SYNE2
rs250417	TARS	TARS			TARS
rs251464	PPARGC1B	PPARGC1B		PPARGC1B
rs2695237	PSEN2, ACBD3, LIN9, PARP1	LIN9, PARP1	PSEN2, PARP1	PARP1	ACBD3, PARP1	PARP1
rs380286	SLC12A7, CLPTM1L, LPCAT1, TERT	CLPTM1L, LPCAT1, TERT	CLPTM1L	CLPTM1L, LPCAT1	CLPTM1L, LPCAT1	SLC12A7, CLPTM1L
rs416981	PRDM15, MX1, MX2, C2CD2, ZBTB21	PRDM15, MX1, MX2, C2CD2, ZBTB21	MX2		MX2	MX1, MX2
rs45575338	FAM208B, FBH1, IL15RA, PFKFB3, GDI2, NET1, ASB13, ANKRD16	FAM208B, FBH1, IL15RA, PFKFB3, GDI2, ANKRD16	FAM208B, NET1, GDI2, ANKRD16	GDI2, ANKRD16	NET1, GDI2	FAM208B, ASB13, GDI2, NET1
rs4670813	CYP1B1, RMDN2		CYP1B1	CYP1B1, RMDN2
rs498136	CCND1		CCND1	CCND1
rs55875066	HDAC4					HDAC4
rs56238684	CEP250, MMP24OS, TRPC4AP, EIF6, RALY, SCAND1, PHF20, AHCY, CNBD2, DYNLRB1, TP53INP2, EDEM2, PIGU, GSS	MMP24OS, RALY, EIF6, AHCY, TP53INP2, EDEM2, GSS	CEP250, MMP24OS, TRPC4AP, EIF6, AHCY, DYNLRB1, EDEM2, PIGU, GSS	MMP24OS, TRPC4AP, EIF6, AHCY, TP53INP2, EDEM2, PIGU, GSS	CEP250, MMP24OS, TRPC4AP, EIF6, AHCY, TP53INP2, EDEM2, PIGU	MMP24OS, TRPC4AP, EIF6, SCAND1, PHF20, AHCY, CNBD2, DYNLRB1, EDEM2, GSS
rs600951	DOCK8					DOCK8
rs72704658	MCL1, RPRD2, SF3B4, GOLPH3L, ADAMTSL4, PRUNE1, ECM1, TARS2, CERS2, APH1A, SCNM1, C1orf54, CIART, ANP32E, MINDY1, PRPF3, CA14, SETDB1, ARNT, ENSA, CTSS, MRPS21	SETDB1, ARNT, SCNM1, ENSA, GOLPH3L, CTSS, PRUNE1, CERS2	APH1A, MCL1, ANP32E, RPRD2, ENSA, GOLPH3L, CTSS, ADAMTSL4, C1orf54, ECM1, TARS2, CERS2, CIART	APH1A, ANP32E, MINDY1, RPRD2, ENSA, GOLPH3L, CTSS, ADAMTSL4, C1orf54, ECM1, TARS2, CERS2, CIART	APH1A, MCL1, SETDB1, ANP32E, ARNT, RPRD2, PRPF3, ENSA, GOLPH3L, CTSS, MRPS21, TARS2, CERS2	APH1A, MINDY1, RPRD2, ARNT, PRPF3, SF3B4, ENSA, GOLPH3L, CA14, CTSS, C1orf54, PRUNE1, CERS2
rs73008229	CUL5, C11orf65, NPAT, ATM, ALKBH8, CWF19L2, DDX10, ZC3H12C, ACAT1, EXPH5, KDELC2	C11orf65, NPAT, ATM, DDX10, ACAT1, EXPH5, KDELC2	C11orf65, NPAT, ATM, DDX10, ACAT1, EXPH5, KDELC2	C11orf65, NPAT, ATM, DDX10, ACAT1, EXPH5	NPAT, ATM, DDX10, ZC3H12C, ACAT1	CUL5, C11orf65, NPAT, ATM, ALKBH8, CWF19L2, DDX10, ACAT1, EXPH5, KDELC2
rs7313352	CEP290, DUSP6, POC1B, KITLG, TMTC3	CEP290, TMTC3	CEP290, KITLG, DUSP6, TMTC3	CEP290, KITLG, TMTC3, POC1B	CEP290, TMTC3
rs75570604	SPG7, PIEZO1, CPNE7, ZNF778, TCF25, CTU2, CDT1, DBNDD1, DEF8, RNF166, ZNF276, SPATA2L, CENPBD1, TUBB3, GAS8, ANKRD11, CDK10, GALNS, MC1R, RPL13, VPS9D1, TRAPPC2L	CENPBD1, CDK10, CPNE7, RPL13, TCF25, SPATA2L	SPG7, PIEZO1, TUBB3, TRAPPC2L, GALNS, CPNE7, CDT1, GAS8, DBNDD1, ANKRD11, RPL13, ZNF778, TCF25, MC1R, VPS9D1, SPATA2L	SPG7, PIEZO1, TUBB3, CDK10, CPNE7, CDT1, GAS8, DBNDD1, DEF8, ANKRD11, RPL13, TCF25, ZNF276, ZNF778, VPS9D1, MC1R	ZNF778, TCF25, CPNE7	CDK10, CTU2, ANKRD11, ZNF778, TCF25, RNF166, SPATA2L
rs7582362	STRADB, CYP20A1, TRAK2, SUMO1, FAM117B, ALS2, CASP8, TMEM237, NIF3L1, NOP58, CLK1, BZW1, BMPR2, PPIL3, ORC2	STRADB, TRAK2, SUMO1, FAM117B, CASP8, ALS2, TMEM237, NIF3L1, NOP58, BZW1, BMPR2, PPIL3, ORC2	STRADB, TRAK2, ALS2, CASP8, TMEM237	STRADB, CASP8, ALS2, TMEM237, NOP58	CASP8, TMEM237, ALS2, NOP58	STRADB, CYP20A1, TRAK2, SUMO1, FAM117B, CASP8, ALS2, TMEM237, NIF3L1, NOP58, CLK1, BZW1, BMPR2, PPIL3
rs869329	MTAP, KLHL9, CDKN2A	MTAP, KLHL9, CDKN2A	MTAP, KLHL9, CDKN2A	MTAP, KLHL9, CDKN2A	MTAP, KLHL9	MTAP, KLHL9

### Sheet: atopic dermatitis
Locus	combined	GM12878	HaCaT infy stim	HaCaT naïve	MyLa CD8+	Naïve T CD4+
rs10199605	ID2		ID2	ID2
rs10214237	IL7R, RAD1, BRIX1, NADK2, NUP155, PRLR, SPEF2, DNAJC21, NIPBL, WDR70	PRLR, IL7R	RAD1, IL7R, DNAJC21, BRIX1	RAD1, IL7R, DNAJC21, BRIX1	IL7R, RAD1, BRIX1, PRLR, SPEF2, DNAJC21	IL7R, RAD1, BRIX1, NADK2, NUP155, SPEF2, DNAJC21, NIPBL, WDR70
rs10791824	SSH3, RNASEH2C, KAT5	KAT5	SSH3, KAT5	KAT5	RNASEH2C, KAT5	KAT5
rs112111458	TEX261, ATP6V1B1, SNRPG, FAM136A		ATP6V1B1	TEX261	SNRPG, FAM136A
rs12188917	AC116366.3, SHROOM1, IL13, RAPGEF6, AC104109.3, ZCCHC10, LEAP2, AFF4, KIF3A, UQCRQ, RAD50, IL5, PPP2CA, SLC22A5, SEPT8, CCNI2, HSPA4	AC116366.3, SHROOM1, ZCCHC10, LEAP2, KIF3A, RAD50, UQCRQ, SEPT8, CCNI2, HSPA4	SEPT8, UQCRQ, RAD50	RAD50	SHROOM1, IL13, KIF3A, RAD50, IL5, SEPT8	AC104109.3, LEAP2, AFF4, UQCRQ, RAD50, SLC22A5, PPP2CA, RAPGEF6, HSPA4
rs1249910	GTPBP8			GTPBP8
rs12730935	S100A16, ZBTB7B, PMVK, SHC1, S100A14, ATP8B2, PYGO2, S100A2, PBXIP1, EFNA1, CKS1B, IL6R, EFNA3, ADAM15	IL6R	ZBTB7B, SHC1, S100A2, CKS1B, IL6R, EFNA3	S100A16, SHC1, S100A14, EFNA1, CKS1B, IL6R	SHC1, IL6R, CKS1B, ATP8B2	PYGO2, PBXIP1, IL6R, PMVK, ADAM15
rs12951971	ATP6V0A1, HSD17B1, PSMC3IP, STAT3, NAGLU, COASY, GHDC, CAVIN1, MLX	NAGLU, STAT3	ATP6V0A1, CAVIN1, STAT3	ATP6V0A1, PSMC3IP, HSD17B1, STAT3, COASY, CAVIN1, MLX		STAT3, GHDC
rs2038255	CFL2, BRMS1L, PSMA6, KIAA0391, PPP2R3C, BAZ1A, NFKBIA, EAPP, MBIP, SRP54, RALGAPA1, FAM177A1, SNX6	CFL2, PSMA6, KIAA0391, PPP2R3C, BAZ1A, NFKBIA, SRP54, FAM177A1	CFL2, PSMA6, KIAA0391, PPP2R3C, BAZ1A, NFKBIA, SRP54, RALGAPA1, FAM177A1, SNX6	CFL2, PSMA6, KIAA0391, PPP2R3C, BAZ1A, NFKBIA, SRP54, FAM177A1, SNX6	CFL2, PSMA6, KIAA0391, PPP2R3C, BAZ1A, NFKBIA, RALGAPA1, FAM177A1, SNX6	BRMS1L, CFL2, PSMA6, KIAA0391, PPP2R3C, BAZ1A, NFKBIA, EAPP, MBIP, SRP54, RALGAPA1, FAM177A1, SNX6
rs2212434	EMSY		EMSY
rs2592555	PRR5L, TRAF6	TRAF6			PRR5L, TRAF6	PRR5L
rs2918307	ZNF846				ZNF846
rs2944542	NRBF2, EGR2, ADO	NRBF2, EGR2, ADO	EGR2, ADO	ADO	NRBF2, ADO
rs4312054	EIF3F	EIF3F	EIF3F	EIF3F	EIF3F	EIF3F
rs4643526	REL		REL
rs4809219	STMN3, PTK6, SLC2A4RG, PRPF6, GMEB2, RTEL1, TCEA2, C20orf204, ARFRP1, DNAJC5, AL121845.3, ZNF512B, UCKL1, TPD52L2, SAMD10, RGS19, PPDPF	STMN3, SLC2A4RG, TPD52L2	STMN3, PTK6, SLC2A4RG, GMEB2, TCEA2, UCKL1	PTK6, STMN3, PRPF6, GMEB2, TCEA2, ARFRP1, SAMD10, PPDPF	STMN3, PTK6, C20orf204, TPD52L2	PTK6, STMN3, PRPF6, RTEL1, DNAJC5, TCEA2, C20orf204, AL121845.3, ZNF512B, UCKL1, TPD52L2, SAMD10, RGS19
rs6419573	IL18R1, IL1R1, RNF149, IL1R2	IL18R1, IL1R1, IL1R2	IL18R1	IL18R1	IL18R1	IL18R1, RNF149
rs6473227	ZBTB10	ZBTB10				ZBTB10
rs6602364	IL15RA				IL15RA
rs6827756	EXOSC9, KIAA1109, BBS7					EXOSC9, KIAA1109, BBS7
rs7127307	ETS1, FLI1	ETS1			ETS1	ETS1, FLI1
rs7512552	HIST2H2BE, GABPB2, SF3B4, TMOD4, GOLPH3L, PRUNE1, ECM1, TARS2, CERS2, CDC42SE1, APH1A, SCNM1, C1orf54, PIP5K1A, CIART, MINDY1, ANP32E, VPS72, PRPF3, HIST2H2AC, ANXA9, CA14, BOLA1, C1orf56, MLLT11, SETDB1, ARNT, ENSA, MRPS21, LYSMD1	APH1A, ANP32E, PRPF3, MRPS21, C1orf54	CDC42SE1, APH1A, MINDY1, SETDB1, ARNT, GABPB2, VPS72, ANXA9, MRPS21, C1orf54, PRUNE1, PIP5K1A, TARS2, CERS2, CIART	CDC42SE1, ANP32E, SETDB1, MINDY1, ARNT, GABPB2, VPS72, ANXA9, MRPS21, ECM1, PIP5K1A, PRUNE1, TARS2, CERS2, C1orf56, CIART	CDC42SE1, APH1A, PRPF3, GABPB2, MRPS21, PRUNE1, TARS2, CERS2	HIST2H2BE, GABPB2, SF3B4, TMOD4, GOLPH3L, PRUNE1, CERS2, CDC42SE1, APH1A, SCNM1, C1orf54, PIP5K1A, CIART, MINDY1, VPS72, HIST2H2AC, ANXA9, CA14, BOLA1, MLLT11, ARNT, ENSA, MRPS21, LYSMD1
rs7625909	ACTR8, TKT, SFMBT1, SELENOK, GNL3, PRKCD, NEK4, PBRM1, RFT1, STIMATE, TMEM110-MUSTN1	TKT, SFMBT1, GNL3, PRKCD, NEK4, PBRM1, RFT1, STIMATE, TMEM110-MUSTN1	NEK4, SFMBT1, PRKCD	SFMBT1, PRKCD	TMEM110-MUSTN1, NEK4, PRKCD	ACTR8, TKT, SFMBT1, SELENOK, GNL3, PRKCD, PBRM1, STIMATE, TMEM110-MUSTN1
